# Phasing single-molecule nano-NOMe-seq reveals chromatin state heterogeneity in the context of transcription and long-range interactions

**DOI:** 10.1101/2025.09.08.674887

**Authors:** Stephanie Bellini, Catherine Do, Jane A Skok

## Abstract

A central challenge in molecular biology is determining how 3D chromatin architecture, particularly enhancer-promoter looping and insulating CTCF-mediated interactions, influences gene transcription in individual cells, which has significant implications for healthy and diseased states. To overcome current limitations in imaging and genomic technologies, we developed a cluster-based phasing strategy using long read nano-NOMe-seq to link distinct CTCF binding states— captured at the single molecule level—to the transcriptional status of genes. By stitching partially overlapping long reads and clustering them by shared GpC-accessibility patterns, we stratify CTCF into graded binding states on individual molecules, classify RNA polymerase states at promoters/gene bodies, and infer when spatially separated loci are coordinately activated and occupy loop-competent configurations on the same molecules. When applied to *Sox2, Hoxa*, and *Klf1* regions, cluster-based nano-NOMe-seq phasing reveals how specific topologies bias polymerase behavior and multi-locus activity in ways that bulk assays or locus-engineered imaging cannot fully capture.
