## Supplementary material for "Phasing single-molecule nano-NOMe-seq reveals chromatin state heterogeneity in the context of transcription and long-range interactions": Table S1

### Sheet: Table S1
Long readid	Long read coordinates (mm10)	Long read strand	Long read length	number of clusters	lowest distance	best match	accuracy	Average usable short read coverage
0177184d-eb96-495c-bcf2-b6ea50c494d8	chr9:120784487-120836309	+	51822	5	0.207993	4	0.792007	22
01e857b5-c9cf-4b4f-b10f-f7819440d90e	chr4:154806819-154857424	-	50605	4	0.135414	3	0.864586	16
0269c8ae-331c-43dd-aae2-53916b070c3f	chr16:35460025-35513890	-	53865	11	0.124628	10	0.875372	40
02d5defc-6dc8-44c5-91ec-37c4f617a8fb	chr8:20968299-21019267	+	50968	16	0.241738	15	0.758262	55
02fb496e-811a-4e7d-a309-86369ea0092a	chr7:24324114-24375038	-	50924	6	0.282294	1	0.717706	22
03fd2650-4c48-4048-a962-2496e54038b2	chr12:109431988-109492558	+	60570	7	0.278489	4	0.721511	19
045bcb42-88d0-4bdb-a524-348ecd430adc	chr5:35751990-35807953	-	55963	10	0.284585	6	0.715415	39
04812a23-67da-4916-8b54-365c417bde79	chr14:45740679-45793169	+	52490	6	0	4	1	20
04ce4423-1929-4f53-9746-59de4ef7225d	chr15:41102308-41171039	+	68731	7	0.1763	4	0.8237	21
053ad198-6e8b-4ddc-a480-7b1d34a2e608	chr11:101405901-101466900	-	60999	8	0.220005	7	0.779995	24
059c1370-77f6-4b6c-94a1-376b39211baf	chr8:23594196-23651705	-	57509	7	0.241805	0	0.758195	25
06152f64-2c19-4292-985b-f716219728f6	chr6:28367858-28439667	+	71809	10	0.228194	9	0.771806	32
076674f9-e240-4309-8c80-51d2cd0e30f4	chr2:143797442-143849158	+	51716	6	0.0946351	5	0.905365	21
0884d03c-d5e1-4eec-9f37-b5ef356ef826	chr9:48597900-48653758	-	55858	6	0.204756	2	0.795244	22
0a184ee2-1a7a-4ae4-93ec-80d134f36e74	chr13:47263929-47315352	+	51423	5	0.240336	4	0.759664	19
0a679bd0-53ab-48e0-8a69-adf31a43ab36	chr6:101735937-101798066	-	62129	9	0.086804	8	0.913196	33
0af23462-78a7-45ff-8a2c-b0bbf9775c6f	chr7:123421907-123492070	+	70163	7	0.272651	1	0.727349	22
0b16ef5a-3ef7-44f7-97bf-f42d72374ffd	chr12:13601333-13664014	+	62681	7	0.234341	6	0.765659	20
0b47eace-a124-4e37-8ca3-a65b1e217ad7	chr6:91723741-91780118	-	56377	9	0.269279	6	0.730721	32
0bb51e66-243b-4fc8-b0e3-06221e06c818	chr3:19008325-19059265	-	50940	5	0.248622	4	0.751378	17
0d3e8744-8c84-4ed0-9f6b-c7eaad2b25d0	chr8:88915803-88973372	-	57569	8	0.237332	7	0.762668	28
0d5dea91-2448-436c-9101-c76e4302040d	chr6:114898530-114951592	-	53062	8	0.222601	4	0.777399	34
0e18345a-900b-4833-9183-764f386b3627	chr15:84202924-84275109	+	72185	8	0.1127	3	0.8873	24
0e6b18fc-3544-4b59-be57-b3112a3b20ee	chr9:40973592-41033625	+	60033	7	0.253446	0	0.746554	22
0e8c84b0-db3b-47cb-8a92-029aa617444f	chr6:84092764-84143388	+	50624	9	0.213687	4	0.786313	34
0eb22dee-d97c-4d7c-8fcd-f0375ab3db7a	chr12:116567149-116625341	-	58192	5	0.373707	-1	0.626293	18
0f7405e4-e124-4136-b532-f34e6218b0d7	chr4:40877426-40927957	+	50531	7	0.173168	6	0.826832	30
0fb85342-d3ea-41ff-ae22-ed161c27df93	chr5:31911929-31975648	+	63719	10	0.315029	-1	0.684971	35
0fc01d95-89ac-4216-9087-46b4f93c426c	chr7:118466743-118520389	+	53646	7	0.131679	6	0.868321	24
10debb53-6230-44ea-816c-758f2944cb50	chr1:73879059-73956765	+	77706	9	0.232986	8	0.767014	27
110afac2-d804-44f5-9726-9527346989f9	chr14:103516184-103568035	-	51851	5	0.266806	0	0.733194	19
11670047-792b-4e21-abe5-26713aeceb02	chr9:32528283-32590675	-	62392	7	0.365524	-1	0.634476	21
119f0445-8afd-4d72-902c-e602c5530eb6	chr3:70099728-70165506	-	65778	6	0.309865	-1	0.690135	21
1270bcd8-bcee-43a1-b8df-c2e2c2db8083	chr15:58967115-59030395	+	63280	7	0.323584	-1	0.676416	23
12b74723-ddd9-4a4f-9fbf-a44cff612dba	chr1:130876607-130928327	+	51720	6	0.239295	2	0.760705	23
12d9683c-398d-49bd-b4a5-307ea217fb4e	chr16:43656089-43735561	-	79472	7	0.253543	3	0.746457	19
13225263-1a3c-44d5-b583-385f71b0de02	chr3:28522902-28578041	-	55139	6	0	4	1	22
15337a32-bdd8-497c-adc7-bb8748d4e958	chr9:69458513-69513757	+	55244	7	0.220584	6	0.779416	25
15af94c6-ce8e-4c5b-880f-9343f2c4798c	chr12:28561126-28612447	+	51321	6	0.334109	-1	0.665891	24
15b8d8fb-8668-4a43-b9aa-b9fd29b0edc2	chr3:102303137-102407373	-	104236	10	0.212133	9	0.787867	21
1612b69b-b574-42f6-99e0-16abb6d93cac	chr6:129345600-129399304	-	53704	7	0.241211	6	0.758789	26
161a3af2-5b4a-4b20-90fd-e33e0d6e943a	chr11:100159990-100213500	-	53510	7	0.248917	3	0.751083	27
166ad178-c569-4ce4-bae9-5a4eca894d04	chr4:62841417-62904166	+	62749	7	0.178668	6	0.821332	23
167c40f9-c5f4-4335-8459-81e229ab5bd9	chr9:106142995-106197538	+	54543	7	0.186672	0	0.813328	25
16e0c360-d07c-4546-bd35-86cc26bd26d4	chr3:35075136-35131612	+	56476	6	0.31525	-1	0.68475	20
179cd86e-4a65-44aa-bd29-27744762bc19	chr4:122915174-122982665	-	67491	8	0.213317	5	0.786683	23
17b3a844-4f59-4c4b-b2b7-9d252de64673	chr10:93426869-93481592	-	54723	6	0.261504	3	0.738496	20
17cfc103-aa9d-4ccd-9b9a-6a96e0fd4103	chr8:69200242-69256034	-	55792	7	0.271745	3	0.728255	25
18b0a53c-addf-4cb7-8ecf-20bb903677cf	chr6:6941404-7034717	+	93313	8	0	6	1	20
18d6fbf5-259f-4da6-a6e9-5820d53b914e	chr11:98298453-98349002	-	50549	6	0.27513	0	0.72487	23
1907fd88-673a-4300-9f48-cdfbd950a75a	chr2:171470970-171527980	+	57010	6	0.323793	-1	0.676207	19
196b774a-3afd-4db3-81ec-a54bfcd5f16f	chr17:4772444-4831975	+	59531	7	0.12785	6	0.87215	21
19a646d4-dd25-453e-b8f4-aedf3d5a75a4	chr15:102067004-102126791	-	59787	7	0.159276	4	0.840724	24
19dd3290-a7e7-4b72-929e-79d716b1c26a	chr3:94897596-94949071	-	51475	7	0.307962	-1	0.692038	26
1a3dca52-b960-4fe8-9306-ba869e7ed906	chr10:112346243-112415936	+	69693	6	0.357482	-1	0.642518	16
1a4b1cf5-a01c-48e0-bdfa-b12e684fb62e	chr15:88615062-88679964	+	64902	7	0.413012	-1	0.586988	24
1aea95f7-d3d8-4ae6-a2b7-932bcaf07006	chr15:95537021-95588372	-	51351	5	0.213956	1	0.786044	17
1b4749f6-0575-4fe1-bf00-06b90347c85e	chr3:42349204-42407733	+	58529	6	0.223755	5	0.776245	18
1ba53e0d-d060-4fa4-a86b-a1405dadbf06	chr9:25003117-25060559	-	57442	6	0	4	1	19
1c227975-59a0-4270-9cbb-ef98dc9733cb	chr6:112351070-112408647	-	57577	9	0.257696	5	0.742304	33
1dcbecd9-78f1-4a05-963c-c3ef30ff0978	chr15:49020475-49080509	-	60034	6	0	4	1	17
1df9d70a-c4b1-42d9-8e55-8bf01e1279f1	chr2:180898903-180968353	-	69450	8	0.254825	7	0.745175	24
1e89316b-3fe6-4ec9-9e21-df25bd37f77d	chr7:25551179-25608759	-	57580	7	0.21835	6	0.78165	21
1f2a7f6e-c875-421f-b0b8-85aa57886392	chr12:45880784-45937034	-	56250	6	0.25101	2	0.74899	24
1f661014-dd6e-4e83-9887-c4f298de8eb7	chr18:49730210-49803687	-	73477	8	0.260536	7	0.739464	23
1f8002cf-b23f-4047-9b7f-b0b85c8bf928	chr6:64673831-64725770	+	51939	8	0.258079	7	0.741921	32
1fc03e6a-835f-4e0d-968b-89361453f2c1	chr15:77651375-77702259	-	50884	9	0.233716	8	0.766284	38
1ffa82b4-2c5e-49d2-b689-e9c6e53b2f10	chr3:36617109-36678530	-	61421	7	0.303568	-1	0.696432	20
205ebfac-cf64-42ff-8197-f3dfc8300322	chr12:51522055-51578154	-	56099	7	0.202528	4	0.797472	25
206b6bc7-00d1-4396-898d-9003c3972a30	chr4:62230753-62284091	+	53338	7	0.371888	-1	0.628112	26
211f2038-f726-45b6-adfd-feb7cc0f3f14	chr9:76369075-76421489	+	52414	5	0.202732	4	0.797268	17
2361871c-a40d-4e74-9aab-be6f001b37f7	chr15:8564218-8621624	-	57406	7	0.0924534	6	0.907547	22
23f506d5-a51b-468a-bbb2-891c4c01325e	chr13:94803064-94873682	-	70618	7	0.185097	4	0.814903	23
2487aa61-bd64-497d-8ac2-84fa22ea7fd3	chr10:44221275-44273949	+	52674	5	0.191206	4	0.808794	19
24d89203-94b1-4444-8cd0-3004b8239795	chr8:90698459-90748891	-	50432	7	0.250147	4	0.749853	29
263a02e1-ba4a-42e3-8748-c7894ada2f41	chr15:88089904-88141367	+	51463	5	0.251869	2	0.748131	21
266898b7-6f27-4ed7-9685-a6a05d562789	chr19:29211648-29270796	-	59148	8	0.24868	3	0.75132	25
26b36184-703b-4766-afa0-30b1edd1cd7b	chr4:134796796-134848795	+	51999	6	0.297318	2	0.702682	23
2717ae32-8d7a-446c-a7aa-914be4034abc	chr17:66102167-66161510	+	59343	7	0.345934	-1	0.654066	24
2a0019f7-76bc-43f0-a4f3-91962ea2701a	chr16:25357372-25409602	+	52230	5	0.140633	4	0.859367	19
2a2a5281-f6f5-418d-b496-d418e6583acb	chr14:23556019-23609980	-	53961	5	0.252443	1	0.747557	19
2ae282ca-7d26-4164-9e2d-74eb5f48daf2	chr10:59393917-59451706	-	57789	8	0.244756	2	0.755244	28
2b81396e-9bb6-473b-9b4c-39e93ece47e0	chr11:101000180-101085466	+	85286	10	0.211253	9	0.788747	24
2bc52643-e469-4104-ab34-7bd28cab0ead	chr15:68460844-68518635	-	57791	6	0.172722	5	0.827278	21
2c294d3d-9fe0-44d9-9d01-6f7410fc513c	chr7:25428396-25479907	+	51511	6	0.263669	5	0.736331	22
2ccf2d8a-ac64-4cbd-b465-4e9e5e7b3f3c	chr2:179651782-179704198	+	52416	7	0.262136	2	0.737864	25
2da35d79-ecd8-455c-aef6-1edeab9f3c70	chr9:100212963-100275144	-	62181	7	0.194589	6	0.805411	23
2e740dc0-8a38-4509-a682-8230c01231a2	chr6:85976168-86036579	+	60411	9	0.34499	-1	0.65501	35
2f81711f-1d27-4dd4-8a95-f2dd2301ed99	chr15:78687355-78746005	-	58650	8	0.237138	7	0.762862	28
2fa8bc07-b3b1-4e53-8f66-2c32e7e1c233	chr5:65936807-65991721	+	54914	6	0.238043	5	0.761957	23
