## Supplementary material for "Phasing single-molecule nano-NOMe-seq reveals chromatin state heterogeneity in the context of transcription and long-range interactions": Table S2

### Sheet: Table S2
Locus	Coordinates in mm10	Average Coverage (usable reads)	Median read length
Sox2	chr3:34,632,300-34,782,062	23	9132
Sox2 extended	chr3:34,613,878-35,643,819	23	7132
Hoxa	chr6:50,263,849-52,615,339	31	9713
Klf1	chr8:84,881,351-85,100,532	26	9713
